# Close relationship between coral-associated *Chromera* strains despite major differences within the Symbiodiniaceae

**DOI:** 10.1101/825992

**Authors:** Amin R. Mohamed, Cheong Xin Chan, Mark A. Ragan, Jia Zhang, Ira Cooke, Eldon E. Ball, David J. Miller

## Abstract

Reef-building corals live in a mutualistic relationship with photosynthetic algae (family Symbiodiniaceae) that usually provide most of the energy required by the coral host. This relationship is sensitive to temperature stress; as little as a 1°C increase often leading to collapse of the association. This sensitivity has led to interest in the potential of more stress tolerant algae to supplement or substitute for the normal Symbiodiniaceae mutualists. In this respect, the apicomplexan-like microalga *Chromera* is of particular interest due to its greater temperature tolerance. We generated a *de novo* transcriptome for a *Chromera* strain isolated from a GBR coral (*“GBR Chromera”*) and compared to those of the reference strain of *Chromera* (“Sydney *Chromera*”), and to those of Symbiodiniaceae (*Fugacium, Cladocopium and Breviolum*), as well as the apicomplexan parasite, *Plasmodium falciparum*. By contrast with the Symbiodiniaceae, the two *Chromera* strains had a high level of sequence similarity evident by very low levels of divergence in orthologous genes. Although KEGG categories provide few criteria by which true coral mutualists might be identified, they do supply a molecular rationalization for the ubiquitous association of *Cladocopium* strains with Indo-Pacific reef corals. The presence of HSP20 genes may underlie the higher thermal tolerance of *Chromera*.
