## Supplementary material for "Close relationship between coral-associated *Chromera* strains despite major differences within the Symbiodiniaceae": Sup Table 5

### Sheet: Sheet1
Nitrogen metabolism [PATH:ko00910]	Sydney Chromera	GBR Chromera	Fugacium	Cladocopium	Breviolum	Plasmodium
K10534 NR; nitrate reductase (NAD(P)H) [EC:1.7.1.1 1.7.1.2 1.7.1.3]	Cvel_23198; Cvel_7982; Cvel_20067	c16520_g1_i1; c16598_g1_i1; c23066_g1_i1	Skav219907	SymbC1.scaffold4254.3	symbB.v1.2.036677.t1|scaffold5223.1|size29660|2; symbB.v1.2.039611.t1|scaffold6680.1|size16224|3	NA
K00362 nirB; nitrite reductase (NADH) large subunit [EC:1.7.1.15]	Cvel_11327; Cvel_3760	c21749_g1_i3; c21999_g5_i6	Skav209209; Skav201775; Skav201710;Skav201565	SymbC1.scaffold1.1298	symbB.v1.2.036678.t1|scaffold5223.1|size29660|3; symbB.v1.2.040143.t1|scaffold7008.1|size13895|2	NA
K15371 GDH2; glutamate dehydrogenase [EC:1.4.1.2]	Cvel_10984; Cvel_9941	c16221_g3_i1; c23495_g5_i2	Skav213351	SymbC1.scaffold3935.1	symbB.v1.2.002431.t1|scaffold129.1|size311234|20	EL502779;PFRCB52TF;PFOC353TR
K01915 glnA, GLUL; glutamine synthetase [EC:6.3.1.2]	Cvel_26302	c23233_g4_i1	Skav202590;Skav207474;Skav200954	SymbC1.scaffold1.1015; SymbC1.scaffold2.517; SymbC1.scaffold2.1952; SymbC1.scaffold2.2113; SymbC1.scaffold4.811; SymbC1.scaffold5.71; SymbC1.scaffold9.508; SymbC1.scaffold73.85; SymbC1.scaffold1332.8; SymbC1.scaffold17178.4;	symbB.v1.2.031372.t1|scaffold3634.1|size52958|1; symbB.v1.2.019913.t1|scaffold1650.1|size135921|2; symbB.v1.2.019914.t1|scaffold1650.1|size135921|3; symbB.v1.2.024504.t1|scaffold2326.1|size131277|8;symbB.v1.2.035059.t1|scaffold4643.1|size37026|6; symbB.v1.2.024833.t1|scaffold2374.1|size162163|15; symbB.v1.2.034154.t1|scaffold4363.1|size40682|2; symbB.v1.2.034155.t1|scaffold4363.1|size40682|3	BQ633235; BU498484; EL497738
K01673 cynT, can; carbonic anhydrase [EC:4.2.1.1]	Cvel_9271; Cvel_12812; Cvel_447; Cvel_28867; Cvel_22163; Cvel_16266; Cvel_18654; Cvel_4029	c21684_g2_i2; c22734_g18_i2; c22941_g1_i1; c22941_g2_i2; c22941_g3_i3	Skav230390; Skav230399; Skav230402; Skav227776; Skav222020; Skav207217; Skav230846	SymbC1.scaffold4.643; SymbC1.scaffold4.1034; SymbC1.scaffold9.697; SymbC1.scaffold6058.3; SymbC1.scaffold19445.1	symbB.v1.2.009601.t1|scaffold613.1|size180894|9; symbB.v1.2.027537.t1|scaffold2832.1|size107060|6; symbB.v1.2.027538.t1|scaffold2832.1|size107060|7; symbB.v1.2.014258.t1|scaffold1023.1|size143418|2; symbB.v1.2.020238.t1|scaffold1693.1|size105633|8	NA
K01672 E4.2.1.1; carbonic anhydrase [EC:4.2.1.1]	Cvel_19467; Cvel_33379; Cvel_27384.3; Cvel_27384.2; Cvel_27384.1	c14677_g2_i2; c18420_g1_i5; c4415_g1_i1		SymbC1.scaffold2320.2	symbB.v1.2.004175.t1|scaffold233.1|size288367|6; symbB.v1.2.004175.t3|scaffold233.1|size288367|6; symbB.v1.2.004176.t1|scaffold233.1|size288367|7	NA
K02575 NRT, narK, nrtP, nasA; MFS transporter, NNP family, nitrate/nitrite transporter	Cvel_12854; Cvel_33514; Cvel_10946	c22941_g4_i3	Skav209986	NA	symbB.v1.2.016992.t1|scaffold1310.1|size127145|6	NA
K05601 hcp; hydroxylamine reductase [EC:1.7.99.1]	Cvel_13627	NA	Skav217763	NA	symbB.v1.2.010448.t1|scaffold684.1|size172805|2	BM273767
K00264 GLT1; glutamate synthase (NADPH/NADH) [EC:1.4.1.13 1.4.1.14]	Cvel_8240;Cvel_8300;	c21692_g1_i1	Skav229865	SymbC1.scaffold2.423; SymbC1.scaffold5.1020	symbB.v1.2.014989.t1|scaffold1088.1|size139058|3	EL494545
K01725 cynS; cyanate lyase [EC:4.2.1.104]	Cvel_834	NA	NA	SymbC1.scaffold2715.8	symbB.v1.2.023294.t1|scaffold2115.1|size88956|3	NA
K00459 ncd2, npd; nitronate monooxygenase [EC:1.13.12.16]	Cvel_15890	c1174_g1_i1	NA	SymbC1.scaffold4.1761	NA	NA
K01674 cah; carbonic anhydrase [EC:4.2.1.1]	Cvel_10523	c16111_g1_i3	NA	SymbC1.scaffold4.1731	symbB.v1.2.001405.t1|scaffold75.1|size348941|11	NA
K18246 CA4; carbonic anhydrase 4 [EC:4.2.1.1]	NA	NA	NA	NA	symbB.v1.2.022128.t1|scaffold1952.1|size95184|2;	NA
K00266 gltD; glutamate synthase (NADPH/NADH) small chain [EC:1.4.1.13 1.4.1.14]	NA	NA	Skav229868	NA	NA	NA
K15577 nrtB, nasE, cynB; nitrate/nitrite transport system permease protein	NA	NA	NA	SymbC1.scaffold6118.16	NA	NA
K15579 nrtD, cynD; nitrate/nitrite transport system ATP-binding protein	NA	NA	NA	SymbC1.scaffold1.1297	NA	NA
K00367 narB; ferredoxin-nitrate reductase [EC:1.7.7.2]	NA	NA	NA	SymbC1.scaffold2.454; SymbC1.scaffold11.237; SymbC1.scaffold1037.81	NA	NA
K02567 napA; periplasmic nitrate reductase NapA [EC:1.7.99.-]	NA	NA	NA	SymbC1.scaffold4.635	NA	NA
K03385 nrfA; nitrite reductase (cytochrome c-552) [EC:1.7.2.2]	NA	NA	NA	SymbC1.scaffold1.1627	NA	NA
K04561 norB; nitric oxide reductase subunit B [EC:1.7.2.5]	NA	NA	NA	SymbC1.scaffold1.1320	NA	NA
K01501 E3.5.5.1; nitrilase [EC:3.5.5.1]	NA	NA	NA	SymbC1.scaffold24929.2	NA	NA
K00261 GLUD1_2, gdhA; glutamate dehydrogenase (NAD(P)+) [EC:1.4.1.3]	NA	NA	NA	SymbC1.scaffold2.1837; SymbC1.scaffold32.93	NA	NA
K00262 E1.4.1.4, gdhA; glutamate dehydrogenase (NADP+) [EC:1.4.1.4]	NA	NA	NA	SymbC1.scaffold2.1874; SymbC1.scaffold17.364; SymbC1.scaffold1957.1;SymbC1.scaffold13946.2; SymbC1.scaffold14551.5;	NA	GE643176; BU497910
K00265 gltB; glutamate synthase (NADPH) large chain [EC:1.4.1.13]	NA	NA	NA	SymbC1.scaffold7.78	NA	BM276482
K00266 gltD; glutamate synthase (NADPH) small chain [EC:1.4.1.13]	NA	NA	NA	SymbC1.scaffold9.494	NA	PFRCD47TR
K00370 narG; nitrate reductase alpha subunit [EC:1.7.99.4]	NA	NA	NA	NA	NA	CA855326
