## Supplementary material for "Close relationship between coral-associated *Chromera* strains despite major differences within the Symbiodiniaceae": Sup Table 6

### Sheet: Sheet1
ABC transporters [PATH:ko02010]	Sydney Chromera	GBR Chromera	Fugacium	Cladocopium	Breviolum	Plasmodium
K05643 ABCA3; ATP-binding cassette, subfamily A (ABC1), member 3	Cvel_1241	c21332_g2_i2; c21893_g1_i2	Skav217331	SymbC1.scaffold3316.1	symbB.v1.2.014114.t1|scaffold1015.1|size144109|2; symbB.v1.2.009005.t1|scaffold565.1|size187815|18
K05658 ABCB1; ATP-binding cassette, subfamily B (MDR/TAP), member 1 [EC:3.6.3.44]	Cvel_25315; Cvel_25043	c21497_g2_i1; c23256_g1_i1	Skav212791; Skav228481	SymbC1.scaffold652.13; SymbC1.scaffold10331.2	symbB.v1.2.029611.t1|scaffold3266.1|size60008|1; symbB.v1.2.022168.t1|scaffold1954.1|size95041|11; symbB.v1.2.002775.t1|scaffold141.1|size300911|26	BM273942; EL496299; PFMC678TF
K02040 pstS; phosphate transport system substrate-binding protein	Cvel_29300	c16401_g2_i1	Skav201002; Skav225027	SymbC1.scaffold2.343; SymbC1.scaffold16.27; SymbC1.scaffold21394.1; SymbC1.scaffold22263.2	symbB.v1.2.033016.t1|scaffold4043.1|size45695|5; symbB.v1.2.009552.t1|scaffold604.1|size182248|10; symbB.v1.2.009553.t1|scaffold604.1|size182248|11; symbB.v1.2.009554.t1|scaffold604.1|size182248|12
K05677 ABCD3, PMP70; ATP-binding cassette, subfamily D (ALD), member 3	Cvel_21711	c19650_g1_i3	Skav212907;Skav212908	SymbC1.scaffold1753.4	symbB.v1.2.041051.t1|scaffold7779.1|size9326|3
K05681 ABCG2; ATP-binding cassette, subfamily G (WHITE), member 2	Cvel_10640	c19738_g2_i3	Skav213771		symbB.v1.2.008250.t1|scaffold515.1|size193321|12	BM274574; CA855766
K02013 ABC.FEV.A; iron complex transport system ATP-binding protein [EC:3.6.3.34]	Cvel_16523; Cvel_10896			SymbC1.scaffold7.867; SymbC1.scaffold9.39; SymbC1.scaffold20.57	symbB.v1.2.021182.t1|scaffold1779.1|size154953|10; symbB.v1.2.028060.t1|scaffold2934.1|size84817|2
K06861 lptB; lipopolysaccharide export system ATP-binding protein [EC:3.6.3.-]		c23670_g4_i2; c24170_g5_i6		SymbC1.scaffold2.221;SymbC1.scaffold1995.12;SymbC1.scaffold16239.1
K05657 ABCB10; ATP-binding cassette, subfamily B (MDR/TAP), member 10	Cvel_17393.2; Cvel_17393.1; Cvel_11755.2; Cvel_11755.1	c22419_g1_i6		SymbC1.scaffold742.15	symbB.v1.2.020297.t1|scaffold1700.1|size105480|6	K05657
K05663 ABC.ATM; mitochondrial ABC transporter ATM	Cvel_10118	c19152_g1_i3		SymbC1.scaffold25.29		DK895252
K05683 ABCG5; ATP-binding cassette, subfamily G (WHITE), member 5 (sterolin 1)	Cvel_25271	c8447_g1_i2			symbB.v1.2.009793.t1|scaffold614.1|size180566|3; symbB.v1.2.006468.t1|scaffold325.1|size228936|13
K09817 znuC; zinc transport system ATP-binding protein [EC:3.6.3.-]		c15638_g1_i1			symbB.v1.2.015282.t1|scaffold1136.1|size135929|10
K10441 rbsA; ribose transport system ATP-binding protein [EC:3.6.3.17]	Cvel_2836			SymbC1.scaffold1.817; SymbC1.scaffold23.283
K15583 oppD; oligopeptide transport system ATP-binding protein	Cvel_2847			SymbC1.scaffold4.1307
K12368 dppA; dipeptide transport system substrate-binding protein	Cvel_2871			SymbC1.scaffold685.48
K05642 ABCA2; ATP-binding cassette, subfamily A (ABC1), member 2	Cvel_13359	c21332_g1_i1			symbB.v1.2.028420.t1|scaffold3011.1|size65417|3
K05666 ABCC2; ATP-binding cassette, subfamily C (CFTR/MRP), member 2	Cvel_28047	c20169_g1_i1	Skav235137
K05673 ABCC4; ATP-binding cassette, subfamily C (CFTR/MRP), member 4	Cvel_27071; Cvel_7525	c15296_g2_i1; c21232_g4_i2	Skav231526
K05648 ABCA5; ATP-binding cassette, subfamily A (ABC1), member 5	Cvel_22802	c21142_g4_i1
K08712 ABCG2.SNQ2; ATP-binding cassette, subfamily G (WHITE), member 2, SNQ2	Cvel_27972	c9986_g1_i1
K16299 eexD; ATP-binding cassette, subfamily C, bacterial EexD	Cvel_26140
K05655 ABCB8; ATP-binding cassette, subfamily B (MDR/TAP), member 8		c14641_g1_i1
K02471 yddA; putative ATP-binding cassette transporter			Skav236103; Skav231780	SymbC1.scaffold2754.1	symbB.v1.2.014245.t1|scaffold1038.1|size142643|5; symbB.v1.2.013106.t1|scaffold921.1|size152096|2; symbB.v1.2.010839.t1|scaffold717.1|size169572|1
K05678 ABCD4, PXMP1L; ATP-binding cassette, subfamily D (ALD), member 4			Skav216186	SymbC1.scaffold2781.3
K05847 opuA; osmoprotectant transport system ATP-binding protein			Skav216396	SymbC1.scaffold7.170; SymbC1.scaffold22339.1
K02065 mlaF, linL, mkl; phospholipid/cholesterol/gamma-HCH transport system ATP-binding protein			Skav214130	SymbC1.scaffold1.1506; SymbC1.scaffold28881.1
K05776 modF; molybdate transport system ATP-binding protein				SymbC1.scaffold8625.1	symbB.v1.2.033278.t1|scaffold4110.1|size46135|3	CA854360
K05656 ABCB9, TAPL; ATP-binding cassette, subfamily B (MDR/TAP), member 9				SymbC1.scaffold774.4; SymbC1.scaffold1530.2;	symbB.v1.2.034841.t1|scaffold4361.1|size40689|2; symbB.v1.2.014854.t1|scaffold1095.1|size138309|2; symbB.v1.2.028277.t1|scaffold2974.1|size67673|2
K10111 malK, mtlK, thuK; multiple sugar transport system ATP-binding protein [EC:3.6.3.-]				SymbC1.scaffold39.145; SymbC1.scaffold70.37	symbB.v1.2.026609.t1|scaffold2674.1|size119956|1
K11085 msbA; ATP-binding cassette, subfamily B, bacterial MsbA [EC:3.6.3.-]				SymbC1.scaffold11.90	symbB.v1.2.023340.t1|scaffold2126.1|size88477|1; symbB.v1.2.028838.t1|scaffold3095.1|size63712|1; symbB.v1.2.027872.t1|scaffold2894.1|size68075|9
K18893 vcaM; ATP-binding cassette, subfamily B, multidrug efflux pump				SymbC1.scaffold25.30	symbB.v1.2.007829.t1|scaffold463.1|size291460|10; symbB.v1.2.007829.t2|scaffold463.1|size291460|10
K05665 ABCC1; ATP-binding cassette, subfamily C (CFTR/MRP), member 1 [EC:7.6.2.3]				SymbC1.scaffold7045.1	symbB.v1.2.024472.t1|scaffold2320.1|size82376|4
K05653 ABCB2, TAP1; ATP-binding cassette, subfamily B (MDR/TAP), member 2					symbB.v1.2.002738.t1|scaffold146.1|size298692|19
K05661 ABCB6; ATP-binding cassette, subfamily B (MDR/TAP), member 6					symbB.v1.2.015128.t1|scaffold1122.1|size136700|12
K14698 irtA; ATP-binding cassette, subfamily B, bacterial IrtA [EC:3.6.3.-]					symbB.v1.2.020711.t1|scaffold1752.1|size160374|2
K05684 ABCG8; ATP-binding cassette, subfamily G (WHITE), member 8 (sterolin 2)					symbB.v1.2.017319.t1|scaffold1341.1|size124323|10
K17240 inoK; inositol-phosphate transport system ATP-binding protein					symbB.v1.2.017857.t1|scaffold1397.1|size143028|4
K15584 nikA; nickel transport system substrate-binding protein					symbB.v1.2.024646.t1|scaffold2346.1|size82077|7; symbB.v1.2.024646.t2|scaffold2346.1|size82077|7
K05679 ABCG1; ATP-binding cassette, subfamily G (WHITE), member 1			Skav200668
K16012 cydC; ATP-binding cassette, subfamily C, bacterial CydC			Skav233578
K05641 ABCA1; ATP-binding cassette, subfamily A (ABC1), member 1			Skav200957
K05645 ABCA7; ATP-binding cassette, subfamily A (ABC1), member 7				SymbC1.scaffold1204.3
K05664 ABCB11; ATP-binding cassette, subfamily B (MDR/TAP), member 11				SymbC1.scaffold2069.6
K02000 proV; glycine betaine/proline transport system ATP-binding protein [EC:3.6.3.32]				SymbC1.scaffold20.107
K10112 msmX, msmK, malK, sugC, ggtA, msiK; multiple sugar transport system ATP-binding protein				SymbC1.scaffold2.1209; SymbC1.scaffold15.177; SymbC1.scaffold160.52; SymbC1.scaffold172.39; SymbC1.scaffold217.13; SymbC1.scaffold1995.32
K10017 hisP; histidine transport system ATP-binding protein [EC:7.4.2.1]				SymbC1.scaffold25.49
K01995 livG; branched-chain amino acid transport system ATP-binding protein				SymbC1.scaffold7.239; SymbC1.scaffold7.293; SymbC1.scaffold20.61
K01996 livF; branched-chain amino acid transport system ATP-binding protein				SymbC1.scaffold15.179; SymbC1.scaffold3721.12
K11956 natD; neutral amino acid transport system permease protein				SymbC1.scaffold113.57
K11957 K11957, natA; neutral amino acid transport system ATP-binding protein				SymbC1.scaffold113.56
K15580 oppA, mppA; oligopeptide transport system substrate-binding protein				SymbC1.scaffold11.482
K15581 oppB; oligopeptide transport system permease protein				SymbC1.scaffold11.483;
K12369 dppB; dipeptide transport system permease protein				SymbC1.scaffold685.47;
K12372 dppF; dipeptide transport system ATP-binding protein				SymbC1.scaffold1.254;
K16201 dppC; dipeptide transport system permease protein				SymbC1.scaffold10511.3
K05814 ugpA; sn-glycerol 3-phosphate transport system permease protein				SymbC1.scaffold540.45
K05816 ugpC; sn-glycerol 3-phosphate transport system ATP-binding protein [EC:3.6.3.20]				SymbC1.scaffold160.69
K15497 wtpC; molybdate/tungstate transport system ATP-binding protein [EC:3.6.3.- 3.6.3.55]				SymbC1.scaffold2.1920		EL505249
K02045 cysA; sulfate transport system ATP-binding protein [EC:3.6.3.25]				SymbC1.scaffold172.10
K15577 nrtB, nasE, cynB; nitrate/nitrite transport system permease protein				SymbC1.scaffold6118.16
K15579 nrtD, cynD; nitrate/nitrite transport system ATP-binding protein				SymbC1.scaffold1.1297
K15554 ssuC; sulfonate transport system permease protein				SymbC1.scaffold160.11
K15555 ssuB; sulfonate transport system ATP-binding protein [EC:3.6.3.-]				SymbC1.scaffold540.30
K02018 modB; molybdate transport system permease protein				SymbC1.scaffold1189.22
K02017 modC; molybdate transport system ATP-binding protein [EC:3.6.3.29]				SymbC1.scaffold7.489; SymbC1.scaffold20.178; SymbC1.scaffold18112.1
K02012 afuA, fbpA; iron(III) transport system substrate-binding protein				SymbC1.scaffold9.197; SymbC1.scaffold21599.1
K02010 afuC, fbpC; iron(III) transport system ATP-binding protein [EC:3.6.3.30]				SymbC1.scaffold7.116;
K11072 potA; spermidine/putrescine transport system ATP-binding protein [EC:3.6.3.31]				SymbC1.scaffold70.69; SymbC1.scaffold70.71;
K11075 potH; putrescine transport system permease protein				SymbC1.scaffold70.72;
K11076 potG; putrescine transport system ATP-binding protein				SymbC1.scaffold73.50;
K05846 opuBD; osmoprotectant transport system permease protein				SymbC1.scaffold2.1472
K10117 msmE; raffinose/stachyose/melibiose transport system substrate-binding protein				SymbC1.scaffold70.41;
K10232 aglE, ggtB; alpha-glucoside transport system substrate-binding protein				SymbC1.scaffold7.733;
K17319 lplB; putative aldouronate transport system permease protein				SymbC1.scaffold25.145;
K02066 mlaE, linK; phospholipid/cholesterol/gamma-HCH transport system permease protein				SymbC1.scaffold16.60; SymbC1.scaffold20.282; SymbC1.scaffold1140.23; SymbC1.scaffold12871.4
K10439 rbsB; ribose transport system substrate-binding protein				SymbC1.scaffold1.2385;
K10440 rbsC; ribose transport system permease protein				SymbC1.scaffold540.18;
K10538 araH; L-arabinose transport system permease protein				SymbC1.scaffold160.18;
K10545 xylG; D-xylose transport system ATP-binding protein [EC:3.6.3.17]				SymbC1.scaffold2.2249;
K10556 lsrC; AI-2 transport system permease protein				SymbC1.scaffold25.69;
K17237 inoE; inositol-phosphate transport system substrate-binding protein				SymbC1.scaffold70.70;
K02037 pstC; phosphate transport system permease protein				SymbC1.scaffold21716.1
K02036 pstB; phosphate transport system ATP-binding protein [EC:7.3.2.1]				SymbC1.scaffold1.981; SymbC1.scaffold2.342; SymbC1.scaffold4.156; SymbC1.scaffold20.119; SymbC1.scaffold24.186; SymbC1.scaffold219.23; SymbC1.scaffold17201.1
K02042 phnE; phosphonate transport system permease protein				SymbC1.scaffold39.88
K02041 phnC; phosphonate transport system ATP-binding protein [EC:7.3.2.2]				SymbC1.scaffold7.889; SymbC1.scaffold70.87
K09972 aapP, bztD; general L-amino acid transport system ATP-binding protein [EC:3.6.3.-]				SymbC1.scaffold7.311
K02424 fliY, tcyA; L-cystine transport system substrate-binding protein				SymbC1.scaffold4.1631
K10009 tcyB, yecS; L-cystine transport system permease protein				SymbC1.scaffold25.258
K10010 tcyC, yecC; L-cystine transport system ATP-binding protein [EC:7.4.2.1]				SymbC1.scaffold20.22
K11959 urtA; urea transport system substrate-binding protein				SymbC1.scaffold4.1567
K11963 urtE; urea transport system ATP-binding protein				SymbC1.scaffold32770.1
K13892 gsiA; glutathione transport system ATP-binding protein				SymbC1.scaffold2.2163
K13893 yejA; microcin C transport system substrate-binding protein				SymbC1.scaffold18778.1
K13895 yejE; microcin C transport system permease protein				SymbC1.scaffold4.1003
K13896 yejF; microcin C transport system ATP-binding protein				SymbC1.scaffold25.127
K02016 ABC.FEV.S; iron complex transport system substrate-binding protein				SymbC1.scaffold6118.15
K11603 mntA; manganese transport system ATP-binding protein				SymbC1.scaffold26230.2
K09815 znuA; zinc transport system substrate-binding protein				SymbC1.scaffold217.19
K09816 znuB; zinc transport system permease protein				SymbC1.scaffold7.669
K10830 psaB, scaC; manganese/zinc transport system ATP-binding protein [EC:3.6.3.35]				SymbC1.scaffold2.1596
K11708 troC, mntC, znuB; manganese/zinc/iron transport system permease protein				SymbC1.scaffold1.172
K11710 troB, mntB, znuC; manganese/zinc/iron transport system ATP- binding protein				SymbC1.scaffold17172.1
K02006 cbiO; cobalt/nickel transport system ATP-binding protein				SymbC1.scaffold2.1471
K16787 ecfA2; energy-coupling factor transport system ATP-binding protein [EC:3.6.3.-]				SymbC1.scaffold7.494
K09691 ABC-2.LPSE.A; lipopolysaccharide transport system ATP-binding protein				SymbC1.scaffold4.740
K09810 lolD; lipoprotein-releasing system ATP-binding protein [EC:3.6.3.-]				SymbC1.scaffold4.136
K02195 ccmC; heme exporter protein C				SymbC1.scaffold4.1387
K11720 lptG; lipopolysaccharide export system permease protein				SymbC1.scaffold1.1455; SymbC1.scaffold4.352
K09812 ftsE; cell division transport system ATP-binding protein				SymbC1.scaffold109.16
K16921 ytrB; acetoin utilization transport system ATP-binding protein				SymbC1.scaffold5.484
K16920 ytrE; acetoin utilization transport system ATP-binding protein				SymbC1.scaffold2.452
K18894 K18894; ATP-binding cassette, subfamily B, multidrug efflux pump				SymbC1.scaffold4.1137
K11004 hlyB, cyaB; ATP-binding cassette, subfamily B, bacterial HlyB/CyaB				SymbC1.scaffold22773.1
K05680 ABCG4; ATP-binding cassette, subfamily G (WHITE), member 4				SymbC1.scaffold4237.3
K05685 macB; macrolide transport system ATP-binding/permease protein [EC:3.6.3.-]				SymbC1.scaffold5.793; SymbC1.scaffold32.108
K19350 lsa; lincosamide and streptogramin A transport system ATP-binding/permease protein				SymbC1.scaffold4.1000
D BM275478; K10551 alsA; D-allose transport system ATP-binding protein [EC:3.6.3.17]	NA	NA	NA	NA	NA	BM275478
D BM274685; K10038 glnQ; glutamine transport system ATP-binding protein [EC:3.6.3.-]	NA	NA	NA	NA	NA	BM274685
D BM274294; K13889 gsiB; glutathione transport system substrate-binding protein	NA	NA	NA	NA	NA	BM274294
D AU087242; K05662 ABCB7; ATP-binding cassette, subfamily B (MDR/TAP), member 7	NA	NA	NA	NA	NA	AU087242
D EL503999; K05031 CFTR; cystic fibrosis transmembrane conductance regulator [EC:3.6.3.49]	NA	NA	NA	NA	NA	EL503999
